# Inhibition of hexokinase 2 undermines cartilage health and accelerates osteoarthritis

**DOI:** 10.64898/2026.05.26.728030

**Authors:** Haokun Xu, Xinyi Zhang, Yijie Fu, Genming Liu, Sirui Yuan, Daizhao Deng, Kai Li, Tinghui Xiao, Ying Lin, Ruijun Lai, Song Xu, Xiaochun Bai, Yue Zhang

## Abstract

**Objective:** Enhanced glycolysis is a metabolic hallmark of chondrocytes in osteoarthritis (OA); however, the roles of the glycolytic rate-limiting enzyme hexokinase 2 (HK2) in cartilage remain poorly understood.

**Methods:** Pharmacological approach (3-bromopyruvate (3-BrPA) treatment) and mice model involving HK2 knockout in Col2a1-expressing chondrocytes are utilized to access the impact of HK2 blockage on cartilage *ex vivo* and *in vivo*. The *in vivo* effects of HK2 inhibition on OA progression were evaluated using a destabilization of the medial meniscus (DMM)-induced OA mouse model, through both intra-articular 3-BrPA administration and chondrocyte HK2 deletion. Additionally, we analyzed published single-cell RNA sequencing (scRNA-seq) datasets from human articular cartilage and integrated these with bulk RNA-seq data from HK2-deficient chondrocytes to characterize HK2 expression features across conditions.

**Results:** Both pharmacological inhibition and genetic deletion of HK2 impair cartilage formation *ex vivo*. Bulk RNA-seq analysis and *ex vivo* studies demonstrated a promoted ossification-like process due to HK2 ablation in chondrocytes. Through pseudotime analysis of published single-cell RNA sequencing (scRNA-seq) datasets from human articular cartilages, we further identified that HK2 is differentially expressed across conditions, with a feature of a relatively high expression level at terminal stages of chondrocyte differentiation in the context of OA. We next confirmed HK2 deficiency in chondrocytes significantly exacerbated OA progression but having no impact on skeletal development in mice.

**Conclusions:** HK2 plays a critical role in maintaining cartilage health, likely through the regulation of calcification, thereby highlighting the potential risks associated with targeting glycolytic enzymes as a therapeutic strategy for OA.
