## Supplementary material for "Inhibition of hexokinase 2 undermines cartilage health and accelerates osteoarthritis": Primers

### Sheet: Sheet1
primers for qPCR
HK2-F	ACAATGGGGTGAGTGCTATCTCTTC
HK2-R	GCTGTTCCTTTTGGCTTGTCAATG
MMP13-F	CAGTTGACAGGCTCCGAGAA
MMP13-R	TTCACCCACATCAGGCACTC
SOX9-F	GAGCCGGATCTGAAGAGGGA
SOX9-R	GCTTGACGTGTGGCTTGTTC
COL2A1-F	CAGGATGCCCGAAAATTAGGG
COL2A1-R	ACCACGATCACCTCTGGGT
COLX-F	TTCTGCTGCTAATGTTCTTGACC
COLX-R	GGGATGAAGTATTGTGTCTTGGG
RUNX2-F	AACAAGACCCTGCCCGTG
RUNX2-R	TGAAACTCTTGCCTCGTCCG
COL1A1-F	TGAACGTGACCAAAAACCAA
COL1A1-R	GCAGAAAAGGCAGCATTAGG
SP7-F	TGCTTCCCAATCCTATTTGC
SP7-R	AGCTCAGGGGGAATCGAG
ACAN-F	CAGGCTATGAGCAGTGTGATGC
ACAN-R	GCTGCTGTCTTTGTCACCCACA
primers for PCR
COL2A1-Cre-F	CTCAAGTCGCTGAACAACCA
COL2A1-Cre-R	GTCTCCGCTCTTCCACTCTG
HK2 loxP-F	GGGCATTTTAGTTCTCCTGAAGATG
HK2 loxP-R	GAGCAGGAAGACAATCTGAAGACTG
